# BXD51: A Robust and Translational Mouse Model for Studying the Pathophysiology of Glaucoma

**DOI:** 10.64898/2026.07.21.739658

**Authors:** Linan Guan, Xiangdi Wang, Raven Simpson, Shruthivani Velrajan, Benton Chuter, Lu Lu, Robert W. Williams, William White, T.J. Hollingsworth, Monica M. Jablonski

## Abstract

The aim of this study was to characterize the BXD51 mouse strain as a reproducible model of chronic progressive glaucoma. Unlike the highly susceptible DBA/2J (D2) mutant strain, BXD51 is a genetically stable recombinant inbred line derived from C57BL/6J (B6) and D2 parental lines. Longitudinal assessments of intraocular pressure (IOP), visual acuity (VA), contrast sensitivity (CS), and pattern electroretinogram (pERG) demonstrated that BXD51 mice undergo a delayed decline in visual and retinal ganglion cell (RGC) function. Their decline is biphasic, with a period of initial ocular stress followed by a late-onset, accelerated structural and functional deterioration of RGCs. Anterior segment structural analysis by optical coherence tomography (OCT) and histology demonstrated increasing pigment dispersion and subsequent iridocorneal angle closure. Immunofluorescence analysis of structural neuronal markers (TUBB3 and MAP1A/2) exhibited thinning of the ganglion cell layer (GCL) and inner plexiform layer (IPL) together with axonal degeneration, mirroring the laminar degeneration seen in human glaucoma patients. BXD51 also revealed marked spatial heterogeneity between peripheral and central retina. Multivariate analysis confirmed that BXD51 follows a distinct clinical trajectory that separates it from both wild-type (B6) and a severe glaucoma model (D2). By spanning the range between resistance and extreme susceptibility to glaucomatous neurodegeneration, this study establishes the BXD51 mouse as a translational platform for mechanistic studies and for evaluating long-term neuroprotective strategies.
