## Supplementary Table 1 for "BXD51: A Robust and Translational Mouse Model for Studying the Pathophysiology of Glaucoma"

### Sheet: WGCNA-64 gene
	Gene	ID	record	description	location	gene location	peak location	peak -logp	effect size	type of regulation	marker	Peak genotype code
Cis>4 B-allele (n=9)	Lyplal1	18777	ENSMUSG00000039246	lysophospholipase-like 1	Chr1: 186.087731	186.088	Chr1: 186.016003	31.5	0.236	cis	rs32287507	B
	Tmem181a	77106	ENSMUSG00000038141	transmembrane protein 181A	Chr17: 6.256860	6.25686	Chr17: 6.155430	26.7	-0.33	cis	rs29533489	B
	Tspan18	319530	ENSMUSG00000027217	tetraspanin 18	Chr2: 93.201760	93.2018	Chr2: 92.878417	19.3	0.297	cis	rs27364402	B
	Me3	17250	ENSMUSG00000030621	malic enzyme 3, NADP(+)-dependent, mitochondrial	Chr7: 89.632392	89.6324	Chr7: 87.733869	7.9	0.105	cis	rs31178835	B
	Zfp36l2	12193	ENSMUSG00000045817	zinc finger protein 36, C3H type-like 2	Chr17: 84.183931	84.1839	Chr17: 85.867365	7.1	-0.092	cis	rs49355763	B
	Fbxl17	433899	ENSMUSG00000023965	F-box and leucine-rich repeat protein 17	Chr17: 63.057452	63.0575	Chr17: 63.205316	6.9	0.047	cis	rs48193345	B
	Abi3bp	66616	ENSMUSG00000035258	ABI gene family, member 3 (NESH) binding protein	Chr16: 56.477878	56.4779	Chr16: 56.220082	5.7	-0.123	cis	rs4188337	B
	Asb7	213311	ENSMUSG00000030509	ankyrin repeat and SOCS box-containing 7	Chr7: 66.644565	66.6446	Chr7: 67.380384	5.6	-0.046	cis	rs36964709	B
	Thsd7a	330267	ENSMUSG00000032625	thrombospondin, type I, domain containing 7A	Chr6: 12.311610	12.3116	Chr6: 8.492264	4.4	-0.094	cis	rs29978844	B
Cis>4 D-allele (n=13)	Bcar3	12229	ENSMUSG00000028121	breast cancer anti-estrogen resistance 3	Chr3: 122.294136	122.294	Chr3: 120.902279	26.1	0.221	cis	rs38671447	D
	Col11a1	12814	ENSMUSG00000027966	collagen, type XI, alpha 1	Chr3: 114.030540	114.031	Chr3: 113.034138	17.5	-0.266	cis	rs31096800	D
	Rflna	243548	ENSMUSG00000037962	refilin A	Chr5: 125.003221	125.003	Chr5: 123.165952	16.3	-0.125	cis	rs49742109	D
	Gtf2e2	14634	ENSMUSG00000031585	general transcription factor II E, polypeptide 2 (beta subunit)	Chr8: 33.731833	33.7318	Chr8: 35.990764	10.6	0.08	cis	rs48953097	D
	Mtus1	226041	ENSMUSG00000045636	mitochondrial tumor suppressor 1	Chr8: 40.990914	40.9909	Chr8: 39.960298	7.8	0.077	cis	rs32675113	D
	Nckipsd	108030	ENSMUSG00000032598	NCK interacting protein with SH3 domain	Chr9: 108.808368	108.808	Chr9: 108.969240	7.3	-0.049	cis	rs46507919	D
	Chek2	23882	ENSMUSG00000029521	checkpoint kinase 2	Chr5: 110.839979	110.84	Chr5: 110.385941	7.2	-0.086	cis	rs29780222	D
	Gas7	14457	ENSMUSG00000033066	growth arrest specific 7	Chr11: 67.455437	67.4554	Chr11: 67.367528	7.1	0.121	cis	rs29481123	D
	Triobp	10246	ENSMUSG00000033088	TRIO and F-actin binding protein	Chr15: 78.947724	78.9477	Chr15: 78.795069	5.7	-0.073	cis	rs6342608	D
	Creb5	12916	ENSMUSG00000053007	cAMP responsive element binding protein 5	Chr6: 53.287270	53.2873	Chr6: 51.437109	5.1	0.092	cis	rs30897559	D
	Lrrc27	72068	ENSMUSG00000015980	leucine rich repeat containing 27	Chr7: 139.212988	139.213	Chr7: 139.090864	4.5	0.085	cis	rs32348275	D
	Olfm3	319757	ENSMUSG00000027965	olfactomedin 3	Chr3: 114.904078	114.904	Chr3: 111.965617	4.3	0.086	cis	rs3698700	D
	Prdm16	70673	ENSMUSG00000039410	PR domain containing 16	Chr4: 154.316125	154.316	Chr4: 154.326749	4.3	-0.075	cis	rs32917412	D
Trans>4 B-allele (n=23)	Kcnk5	16525	ENSMUSG00000023243	potassium channel, subfamily K, member 5	Chr14: 20.140057	20.1401	Chr14: 10.650181	10.1	-0.173	trans	rs30771569	B
	Bnc2	121022	ENSMUSG00000028487	basonuclin 2	Chr4: 84.275095	84.2751	Chr14: 22.958779	6.2	0.068	trans	rs3658866	B
	Ajuba	16475	ENSMUSG00000022178	ajuba LIM protein	Chr14: 54.567472	54.5675	Chr1: 74.030343	5.5	0.104	trans	rs13475921	B
	Kalrn	545156	ENSMUSG00000061751	kalirin, RhoGEF kinase	Chr16: 33.969073	33.9691	Chr15: 97.614523	5	0.047	trans	rs45705576	B
	Plekha7	231440	ENSMUSG00000045659	pleckstrin homology domain containing, family A member 7	Chr7: 116.123485	116.123	Chr14: 71.741141	5	-0.052	trans	rs30843604	B
	Nherf2	27244	ENSMUSG00000002504	solute carrier family 9 (sodium/hydrogen exchanger), member 3 regulator 2	Chr17: 24.639286	24.6393	Chr1: 88.339666	4.9	-0.071	trans	rs13475970	B
	Adgrl3	108071	ENSMUSG00000037605	adhesion G protein-coupled receptor L3	Chr5: 81.020138	81.0201	Chr9: 49.879871	4.8	0.091	trans	rs47305346	B
	D430041D05Rik	232370	ENSMUSG00000068373	RIKEN cDNA D430041D05 gene	Chr2: 104.143073	104.143	Chr2: 109.482243	4.7	0.088	trans	rs27493247	B
	Cdh23	93737	ENSMUSG00000012819	cadherin 23 (otocadherin)	Chr10: 60.302748	60.3027	Chr14: 26.765010	4.6	0.087	trans	rs3658866	B
	Cripto	12977	ENSMUSG00000026124	cripto, FRL-1, cryptic family 1	Chr1: 34.535648	34.5356	Chr1: 41.545917	4.3	0.015	trans	rs52625624	B
	Egln3	112407	ENSMUSG00000035105	egl-9 family hypoxia-inducible factor 3	Chr12: 54.178981	54.179	Chr1: 77.046085	4.3	0.132	trans	rs30858590	B
	Fbxo32	67731	ENSMUSG00000022358	F-box protein 32	Chr15: 58.175879	58.1759	Chr2: 121.550836	4.3	0.083	trans	rs27425113	B
	Igf1	16000	ENSMUSG00000020053	insulin-like growth factor 1	Chr10: 87.858265	87.8583	Chr14: 22.958779	4.2	0.068	trans	rs3658866	B
	Mcph1	244666	ENSMUSG00000039842	microcephaly, primary autosomal recessive 1	Chr8: 18.595131	18.5951	Chr5: 132.069946	4.2	-0.038	trans	rs29685515	B
	Neurl1b	240058	ENSMUSG00000034413	neuralized E3 ubiquitin protein ligase 1B	Chr17: 26.414829	26.4148	ChrX: 144.682516	4.2	0.059	trans	rs31252641	B
	Cdkn2b	12516	ENSMUSG00000073802	cyclin dependent kinase inhibitor 2B	Chr4: 89.306299	89.3063	Chr14: 90.733049	4.1	-0.12	trans	rs30878936	B
	Eya2	14049	ENSMUSG00000017897	EYA transcriptional coactivator and phosphatase 2	Chr2: 165.595032	165.595	Chr14: 92.874779	4.1	-0.069	trans	rsm10000011207 rs13482323	B
	Myoc	17926	ENSMUSG00000026697	myocilin	Chr1: 162.639155	162.639	Chr2: 41.022121	4.1	-0.35	trans	rs50161039	B
	Smg6	72662	ENSMUSG00000038290	Smg-6 homolog, nonsense mediated mRNA decay factor (C. elegans)	Chr11: 74.925823	74.9258	Chr14: 33.090821	4.1	0.036	trans	rs48141726	B
	Snord3a	100039795	ENSMUSG00000029093	sortilin-related VPS10 domain containing receptor 2	Chr5: 36.017180	36.0172	Chr15: 96.169087	4.1	0.07	trans	rs32491372	B
	Srsf3	77038	ENSMUSG00000071172	serine/arginine-rich splicing factor 3	Chr17: 29.032628	29.0326	Chr2: 179.277836	4.1	-0.025	trans	rs33598222	B
	Pard3b	72823	ENSMUSG00000052062	par-3 family cell polarity regulator beta	Chr1: 61.638824	61.6388	Chr14: 22.958779	4	0.063	trans	rs3658866	B
	Prickle2	243548	ENSMUSG00000030020	prickle planar cell polarity protein 2	Chr6: 92.370908	92.3709	Chr9: 54.029558	4	0.075	trans	rs30376518	B
Trans>4 D-allele (n=19)	Spi1	20375	ENSMUSG00000002111	spleen focus forming virus (SFFV) proviral integration oncogene	Chr2: 91.082390	91.0824	Chr6: 48.853430	9.5	0.209	trans	rs30015053	D
	Slc24a5	317750	ENSMUSG00000035183	solute carrier family 24, member 5	Chr2: 125.068124	125.068	Chr6: 48.853430	7.8	-0.159	trans	rs30015053	D
	Fat4	245813	ENSMUSG00000046743	FAT atypical cadherin 4	Chr3: 38.886940	38.8869	Chr6: 49.547891	6.7	-0.098	trans	rs6390920	D
	Has2	15117	ENSMUSG00000022367	hyaluronan synthase 2	Chr15: 56.665627	56.6656	Chr6: 51.223590	6.3	0.101	trans	rs29791302	D
	Ccdc3	226848	ENSMUSG00000026676	coiled-coil domain containing 3	Chr2: 5.137776	5.13778	Chr6: 49.547891	6.2	0.223	trans	rs6390920	D
	Runx1	12394	ENSMUSG00000022952	runt related transcription factor 1	Chr16: 92.601466	92.6015	Chr6: 49.547891	5.8	0.139	trans	rs6390920	D
	Lpxn	17006	ENSMUSG00000024696	leupaxin	Chr19: 12.796193	12.7962	Chr6: 49.524574	5.7	0.061	trans	rs30015053	D
	Reln	19649	ENSMUSG00000042453	reelin	Chr5: 21.884454	21.8845	Chr6: 48.853430	5.3	-0.09	trans	rs30015053	D
	Plekhs1	226884	ENSMUSG00000035818	pleckstrin homology domain containing, family S member 1	Chr19: 56.461640	56.4616	Chr6: 49.547891	5.1	0.247	trans	rs6390920	D
	1500009L16Rik	76535	ENSMUSG00000087651	RIKEN cDNA 1500009L16 gene	Chr10: 83.722865	83.7229	Chr3: 120.902279	5	-0.048	trans	rs38671447	D
	Tyr	22173	ENSMUSG00000004651	tyrosinase	Chr7: 87.424771	87.4248	Chr6: 48.853430	4.8	-0.191	trans	rs30015053	D
	Jakmip2	239744	ENSMUSG00000024502	janus kinase and microtubule interacting protein 2	Chr18: 43.531407	43.5314	Chr6: 51.638479	4.5	-0.073	trans	rs45866796	D
	Nedd4	13044	ENSMUSG00000032216	neural precursor cell expressed, developmentally down-regulated 4	Chr9: 72.662346	72.6623	Chr6: 40.799296	4.5	-0.038	trans	rs13478724	D
	Gnl2	67615	ENSMUSG00000028869	guanine nucleotide binding protein-like 2 (nucleolar)	Chr4: 125.016585	125.017	Chr2: 44.479460	4.3	-0.032	trans	rs27156828	D
	Plxnd1	231613	ENSMUSG00000030123	plexin D1	Chr6: 115.954811	115.955	Chr6: 49.547891	4.3	0.126	trans	rs6390920	D
	Afap1	226887	ENSMUSG00000029094	actin filament associated protein 1	Chr5: 35.893319	35.8933	Chr5: 29.537495	4.2	0.046	trans	rs29818570	D
	Glis1	216281	ENSMUSG00000034762	GLIS family zinc finger 1	Chr4: 107.434591	107.435	Chr16: 91.044019	4.1	-0.053	trans	rs4217306	D
	Lif	16878	ENSMUSG00000034394	leukemia inhibitory factor	Chr11: 4.257557	4.25756	Chr6: 48.853430	4	0.094	trans	rs30015053	D
	Rfx4	19736	ENSMUSG00000020037	regulatory factor X, 4 (influences HLA class II expression)	Chr10: 84.756062	84.7561	Chr18: 81.487857	4	-0.074	trans	rs29930153	D

### Sheet: Cytoscape-22 gene+3 core
		Human Eyeintegration-Expression Median											strong(>120) Moderate (70-120) Weak(15-70)
ID	Space_Group	TM	RPE	retina	ON	Allele__Background	B6	BXD51	D2	Expression_level	Transgressive	LRS_Score	QTL_LRS	Full_Effect	Main_time	Role	Cis_Trans_Relationship
Lyplal1	ON	3.8	5.5	4.5	6.3	B	10.328	10.395	10.918	Intermediate	No	145.41	strong	0.236	3M	Regulator	Independent
Tmem181a	ON	3.8	5.3	4.5	6.2	B	12.807	12.94	11.923	Trend_high_D2	Yes	122.96	strong	-0.33	3M	Cis-Driver	Driver (Source)
Tspan18	RPE	0	4.3	2.2	2.3	B	10.706	10.626	10.874	Trend_low_B6	Yes	88.86	Moderate	0.297	3M	Cis-Driver	Driver (Source)
Me3	RPE	2.5	5.5	4.9	2.5	B	12.03	12.023	12.509	Trend_low_B6	Yes	36.21	Weak	0.105	3M	Modifier	Target of Tyr
Zfp36l2	ON	6.4	7	5.2	8	B	14.783	14.935	14.427	Trend_high_B6	Yes	32.35	Weak	-0.092	3M	Regulator	Independent
Fbxl17	RPE	3.8	5	5.5	7	B	12.421	12.572	12.682	Intermediate	No	31.92	Weak	0.047	3M	Satellite	Target of Pard3b
Abi3bp	Back	0.8	6	5.8	5.5	B	13.001	12.725	12.652	Intermediate	No	26.29	Weak	-0.123	3M	Satellite	Target of Pard3b
Asb7	Pan	3.3	4.3	3.8	3.5	B	12.205	12.261	11.992	Trend_high_B6	Yes	25.74	Weak	-0.046	3M	Satellite	Target of Trans-Hub (Pard3b)
Thsd7a	ON	0.1	5.6	4.5	6.2	B	12.966	12.903	12.472	Intermediate	No	19.8	Weak	-0.094	3M	Satellite	Target of Pard3b
Bcar3	TM	7	5	2.5	4.5	D	12.377	12.915	12.849	Trend_high_D2	Yes	120.38	strong	0.221	12M	Satellite	Target of Trans-Hub (Has2)
Col11a1	Back	0.3	4.5	4.6	4.4	D	11.892	11.573	11.404	Intermediate	No	80.47	Moderate	-0.266	12M	Modifier	Target of Cis Locus
Rflna	Pan	2.3	3.2	2.1	2.2	D	8.743	8.47	8.365	Intermediate	No	75.26	Moderate	-0.125	12M	Modifier	Target of Cis Locus
Gtf2e2	TM	5.7	4.1	3.9	3.5	D	12.121	12.157	12.125	Trend_high_D2	Yes	49.07	Weak	0.08	12M	Regulator	General Transcriptional Modulator of Early Crisis
Mtus1	ON	0.5	4.8	3.5	7.5	D	14.612	14.689	14.794	Intermediate	No	36.1	Weak	0.077	12M	Satellite	Target of Trans-Hub (Pard3b)
Nckipsd	TM	5	4.5	2.5	3.8	D	12.763	12.626	12.664	Trend_low_D2	Yes	33.85	Weak	-0.049	12M
Chek2	TM	4.2	3.5	1	2.2	D	9.874	9.778	10.101	Intermediate	No	33.13	Weak	-0.086	12M	Modifier	Downstreat of Has2/Pard3b
Gas7	ON/RPE	1.3	7.2	4	7.3	D	14.94	15.513	15.125	Trend_high_D2	Yes	32.84	Weak	0.121	12M	Satellite	Target of Trans-Hub (Has2)
Triobp	TM	7.6	6	5.5	5.5	D	13.762	13.577	13.668	Intermediate	No	26.44	Weak	-0.073	12M	Modifier	Target of Has
Creb5(prdm16)	ON	2.8	2.6	2	7	D	9.781	9.887	9.98	Trend_high_D2	No	23.37	Weak	0.092	12M	Regulator	Target of Trans-Hub (Has2) Mechnical strain Relay
Lrrc27	Retina	2.3	3	4.7	2.7	D	11.456	11.607	11.65	Intermediate	No	20.52	Weak	0.085	12M	Satellite	Target of Trans-Hub (Has2)
Olfm3	Retina	0	0.5	3.3	0	D	11.011	11.235	10.928	Trend_high_B6	Yes	20.05	Weak	0.086	12M	Satellite	Target of Trans-Hub (Has2)
Prdm16	RPE	2.5	4.5	1.5	3.5	D	12.171	12.046	11.961	Intermediate	No	19.86	Weak	-0.075	12M	Satellite	Target of Trans-Hub (Pard3b)
Tyr (Hub)	RPE	0	0.7	0.1	0	D	12.648	12.667	11.879	Trend_high_B6	Yes	22.03	Weak	-0.191	3M	Trans-Hub	Target of Tmem181a/Tspans
Has2(Hub)	TM	2.8	2.3	0	1.5	D	7.808	7.803	7.971	Trend_low_B6	Yes	28.95	Weak	0.101	3M	Trans-Hub	Target of Cis Locus
Pard3b(Hub)	ON	2.1	4.7	3.5	5.6	B	11.463	11.288	11.431	Trend_low_B6	Yes	18.44	Weak	0.063	3M	Trans-Hub	Target of Cis Locus

### Sheet: genenetwork correlation
X	Abi3bp	Asb7	Bcar3	Chek2	Col11a1	Creb5	Fbxl17	Gas7	Gtf2e2	Has2	Lrrc27	Lyplal1	Me3	Mtus1	Nckipsd	Olfm3	Pard3b	Prdm16	Rflna	Thsd7a	Tmem181a	Triobp	Tspan18	Tyr	Zfp36l2	X.1
Abi3bp	1	0.0439716	0.0418673	-0.0606077	0.19943	0.360252	0.024877	-0.23475	-0.0318252	0.161983	-0.118468	-0.0275932	0.143802	0.105592	-0.204011	-0.132631	0.287148	0.125119	0.130572	0.117435	0.250458	-0.0445763	0.141938	0.266688	0.2124	NA
Asb7	-0.0454254	1	-0.0194402	-0.287234	0.149303	-0.0402058	-0.00437956	0.0606661	0.0567538	-0.0224491	-0.134199	-0.0601729	-0.177859	0.021087	0.192801	0.193327	-0.16567	0.0339038	0.0503731	0.212072	0.110281	-0.0939756	0.0760445	-0.0195222	0.047545	NA
Bcar3	-0.0149141	-0.0407849	1	-0.101353	-0.518417	0.0727333	0.0456632	0.02244	-0.12743	-0.0710993	0.0944727	-0.154761	0.0351544	-0.0561675	-0.00111954	0.099886	-0.0922277	0.130109	-0.1175	-0.157345	-0.0101746	0.0241776	-0.0836859	0.0328861	0.169678	NA
Chek2	0.0516572	-0.280465	-0.0970414	1	-0.0843558	0.0291619	0.0702858	-0.0672917	-0.0351145	0.202709	0.125903	0.0681857	0.177765	0.14736	-0.237201	-0.34699	0.232586	-0.0190446	0.167013	-0.273042	-0.278031	-0.0860547	-0.236176	0.0330469	-0.0601392	NA
Col11a1	0.269758	0.0809657	-0.566488	-0.0308841	1	-0.0315071	-0.040863	-0.154393	0.0791752	0.00249834	-0.0835021	0.0693609	-0.173908	-0.0425549	0.0757117	-0.212963	-0.0714156	-0.0121829	0.0707283	0.179061	0.12588	-0.0963833	0.197126	0.210858	0.0908586	NA
Creb5	0.380558	-0.175025	0.0500401	0.0670754	-0.00787476	1	0.122164	-0.0597014	-0.223894	0.50207	-0.0858252	-0.0424521	0.298287	0.196257	-0.171862	-0.154073	0.0725243	-0.0152825	0.0016176	0.00597225	-0.00740872	-0.194018	0.141836	-0.0269057	-0.0829989	NA
Fbxl17	0.0840094	-0.00177468	0.0725666	0.0416898	-0.00660656	0.13127	1	-0.130921	0.00256435	0.0712319	-0.272881	-0.087272	0.210418	0.112715	-0.181286	0.0288162	0.116625	-0.143352	-0.0525787	0.035447	-0.107259	-0.179655	0.0040584	0.0226336	-0.165308	NA
Gas7	-0.300556	0.249626	0.0891965	-0.110525	-0.25023	-0.0906285	-0.144463	1	0.0522241	-0.0561206	0.0770285	-0.0759634	0.205972	-0.0431726	0.0148214	0.157614	-0.0787962	-0.0744934	-0.169644	-0.123642	-0.175346	-0.207207	-0.0561329	-0.00342439	-0.0882128	NA
Gtf2e2	-0.036836	0.0906971	-0.0955112	0.0466058	0.0103441	-0.122652	-0.0328432	0.143359	1	-0.108743	-0.0266718	0.104861	-0.175373	0.239955	-0.0970611	-0.0771637	-0.05402	-0.0473715	-0.0231779	-0.141876	-0.0657334	-0.0561442	-0.153291	-0.00649506	0.0643551	NA
Has2	0.283365	-0.0907917	-0.0485031	0.267506	0.0857545	0.565208	0.0647369	-0.130905	-0.0961353	1	-0.000485679	0.0543967	0.132521	0.116118	-0.136926	-0.285347	-0.08337	0.0368747	0.218557	-0.247385	-0.0744041	-0.0413045	-0.0352204	-0.312438	-0.18035	NA
Lrrc27	-0.23716	0.0324112	0.150842	0.113669	-0.181339	-0.155992	-0.235778	0.300622	0.0259243	-0.0997066	1	-0.130158	-0.216048	-0.241016	0.166382	-0.0639323	-0.231869	-0.200773	-0.0367927	-0.14623	0.0943447	0.0233088	-0.0671677	-0.235176	0.0702302	NA
Lyplal1	-0.0106317	-0.110384	-0.181317	0.122178	0.0753088	-0.0594004	-0.0920394	-0.1658	0.0994715	0.0365571	-0.173651	1	0.0446252	0.13322	-0.0134098	-0.0122738	0.0961338	0.176397	0.132503	-0.00759394	-0.124689	0.169363	-0.0697493	-0.123148	-0.133185	NA
Me3	0.137469	-0.248887	0.035211	0.244661	-0.187628	0.351544	0.185836	0.107922	-0.134046	0.149945	-0.216209	0.0739208	1	0.27013	-0.187272	-0.2299	0.396178	0.0193448	0.00530142	-0.251941	-0.0253665	-0.107943	-0.0699589	0.251855	-0.0527585	NA
Mtus1	0.166735	-0.0807251	-0.0342306	0.179705	-0.0497926	0.201776	0.0680045	-0.116854	0.183386	0.122559	-0.334403	0.14604	0.37759	1	-0.253313	-0.0340148	0.35344	-0.0762078	-0.167426	0.0201973	0.0269476	-0.0130151	-0.113031	0.1614	-0.0515742	NA
Nckipsd	-0.235352	0.213552	-0.0535909	-0.242002	0.0443135	-0.169933	-0.155726	0.0641241	-0.0729324	-0.162897	0.27744	-0.0393701	-0.219785	-0.325221	1	0.0855583	-0.380897	0.136538	-0.000609171	-0.0221726	0.113823	0.127959	-0.0236421	-0.208578	0.32206	NA
Olfm3	-0.214406	0.268559	0.164062	-0.417164	-0.275957	-0.194725	0.0192307	0.160505	-0.155462	-0.333304	-0.00123328	-0.0305941	-0.250247	-0.059838	0.114633	1	-0.113367	-0.187678	-0.0585419	0.500844	0.0258399	-0.040477	0.023284	-0.036368	-0.145286	NA
Pard3b	0.254536	-0.241396	-0.0463807	0.271211	-0.0445478	0.0789075	0.137285	-0.217302	-0.0661221	-0.0904497	-0.334062	0.188026	0.459114	0.50667	-0.415219	-0.131338	1	-0.0647939	-0.104561	0.110753	-0.072664	0.131373	-0.00607937	0.450656	-0.165695	NA
Prdm16	0.091459	-0.0353002	0.103483	0.0174225	0.00654627	-0.0611162	-0.169418	-0.0828055	0.0393308	0.0207691	-0.232949	0.185008	0.00993364	-0.0614408	0.0306039	-0.226758	0.0106159	1	0.0537383	-0.153898	0.166407	0.107131	-0.15406	0.00961467	0.0975646	NA
Rflna	0.18944	0.0135154	-0.104152	0.196447	0.103111	0.0473627	-0.0230943	-0.189451	-0.0355533	0.261058	-0.0360118	0.123817	0.0134557	-0.140815	0.017792	-0.123616	-0.0776486	0.0684713	1	-0.0408637	-0.00832256	0.0221569	0.0969611	0.0173529	0.161048	NA
Thsd7a	0.0214443	0.231223	-0.127814	-0.375251	0.150995	-0.115469	0.0655131	-0.137927	-0.183688	-0.303165	-0.201931	-0.0359771	-0.272678	-0.00344009	-0.00208732	0.553008	0.0895736	-0.20178	-0.102318	1	0.0885791	-0.0200903	0.241039	0.171377	-0.135407	NA
Tmem181a	0.272168	0.0824098	-0.0654521	-0.0781567	0.105517	0.0740015	-0.108252	-0.156038	-0.0462249	0.00876653	0.0995142	-0.149197	0.00531321	0.0789212	0.0907309	-0.0577795	-0.0470061	0.196482	0.0285791	0.0111682	1	0.0438356	0.252452	0.0240615	0.139688	NA
Triobp	-0.0682153	-0.189242	-0.0196755	0.0279128	-0.0808921	-0.189157	-0.159898	-0.30187	0.0030152	-0.0743675	-0.0706404	0.205491	-0.0763692	0.0735575	0.102979	-0.126308	0.207202	0.243499	0.0549258	-0.0432931	0.0933472	1	0.0952616	-0.209272	-0.131829	NA
Tspan18	0.154554	0.0672839	-0.116411	-0.213933	0.202353	0.126969	0.0381291	-0.060873	-0.184218	-0.0422173	-0.119827	-0.10048	-0.0812306	-0.078556	0.00654535	-0.0123998	-0.0489157	-0.10559	0.0997686	0.233071	0.216649	0.0924508	1	0.109257	-0.112449	NA
Tyr	0.294537	-0.0964845	0.0454617	0.0535541	0.219569	-0.0565153	0.0457708	-0.111093	-0.0286908	-0.302272	-0.246692	-0.101517	0.232395	0.20898	-0.206867	-0.11943	0.463075	0.042824	0.0444077	0.171155	0.0485698	-0.173658	0.157815	1	0.075095	NA
Zfp36l2	0.244751	0.0185692	0.134146	-0.0036032	0.0660572	0.042983	-0.16424	0.0388146	0.116283	-0.0605928	0.145793	-0.187293	0.0199654	-0.0399961	0.273304	-0.20635	-0.16333	0.0282872	0.168354	-0.210875	0.125872	-0.1724	-0.0892798	0.121533	1	NA
